# Uropathogenic *Escherichia coli* population structure and antimicrobial susceptibility in Norfolk, UK

**DOI:** 10.1101/2023.03.24.533965

**Authors:** Cailean Carter, Alexandra Hutchison, Steven Rudder, Elizabeth Trotter, Emma Waters, Ngozi Elumogo, Gemma C. Langridge

## Abstract

**Background:** Half of all women have experienced a urinary tract infection (UTI) in their lifetime and this remains a persistent issue in rural counties like Norfolk, UK. In alignment globally, Uropathogenic *E. coli* (UPEC) are the main etiological agent for UTIs in Norfolk and are increasingly difficult to treat due to multi-drug resistance (MDR).

**Objective:** We set out to identify which clonal groups and resistance genes are disseminating in the community and hospitals in Norfolk, the first study of its kind for UPEC in this region.

**Methods:** We collected 217 clinical *E. coli* isolates causing UTIs in the community and hospital from the Clinical Microbiology laboratory at Norfolk and Norwich University Hospital. These were whole genome sequenced using the Illumina and MinION platforms for *in silico* multi-locus sequence typing and antibiotic resistance determinant detection.

**Results:** The isolates were composed of 74 sequence types (STs); 8 lineages represented 57% of this population: ST73, ST12, ST69, ST131, ST404, ST95, ST127, and ST1193. Importantly, primary UTI screening deemed 8% of isolates to be MDR, with high rates of resistance to ampicillin (52.1%) and trimethoprim (36.2%) in hospitals. Of concern is the probable clonal expansion of MDR groups ST131 and ST1193 in hospitals and community settings with chromosomally encoded *bla*_CTX-M-15_, *bla*_OXA-1_, and aac(6’)-Ib-cr5.

**Conclusions:** The burden of reported UTIs in Norfolk is largely caused by non-MDR isolates. The UPEC population is continually evolving, and monitoring samples with consideration of sources will help reduce burden of disease.
