## Supplementary Table 1 for "Uropathogenic *Escherichia coli* population structure and antimicrobial susceptibility in Norfolk, UK"

### Sheet: Sheet1
ID	Date collected	ST	phylogroup	Source	Hospital	Ward	rUTI	AMP	AUG	CLX	CIP	GEN	NIT	TRI	TAZ	MER	CAZ	CTX	ERT	TEM	FOS	CEFE	MEC	AZT	MDR	aac(6')-Ib-cr5	blaCTX-M-1	blaCTX-M-15	blaOXA-1	bla	dfrA	DNA extraction kit	2nd DNA extractions	Accession
GL1	2020-07-06	95	B2					S	S	S	S	S	R	S												0	0	0	0			GeneJET		ERS14832424
GL2	2020-07-06	73	B2					S	S	S	S	S	R	S												0	0	0	0			GeneJET		ERS14832425
GL3	2020-07-06	394	D					R	S	S	S	R	R	S												0	0	0	0	blaTEM-1		GeneJET		ERS14832426
GL4	2020-07-06	2554	B2					R	S	S	S	S	R	S												0	0	0	0	blaTEM-1		GeneJET		ERS14832427
GL5	2020-07-06	1876	B2					S	S	S	S	S	R	S												0	0	0	0			GeneJET		ERS14832428
GL6	2020-07-06	404	B2					S	S	S	S	S	S	R												0	0	0	0		dfrA1	GeneJET		ERS14832429
GL7	2020-07-06	404	B2					S	S	S	S	S	S	R												0	0	0	0		dfrA1	GeneJET		ERS14832430
GL8	2020-07-06	453	B1					S	S	S	S	S	S	R												0	0	0	0		dfrA1	GeneJET		ERS14832431
GL9	2020-07-06	404	B2					S	S	S	S	S	S	R												0	0	0	0		dfrA1	GeneJET		ERS14832432
GL10	2020-07-06	549	D					S	S	S	S	S	S	R												0	0	0	0		dfrA17	GeneJET		ERS14832433
GL11	2020-07-06	58	B1					S	S	S	S	S	R	R	S	S	S	S	S	S	S	S	S		1	0	0	0	0		dfrA5	GeneJET		ERS14832434
GL12	2020-07-06	127	B2					R	R	S	S	S	R	R	S	S	S	S	S	S	S	S	S		1	0	0	0	0	blaTEM-1	dfrA1	GeneJET		ERS14832435
GL13	2020-07-06	58	B1					R	R	S	S	S	R	R	S	S	S	S	S	S	S	S	S		1	0	0	0	0	blaTEM-1	dfrA5	GeneJET		ERS14832436
GL14	2020-07-06	131	B2					R	R	S	S	S	R	R	R	S	S	S	S	S	S	S	S		1	0	0	0	0	blaTEM-1	dfrA17	GeneJET		ERS14832437
GL16	2020-07-06	69	D					R	S	S	S	S	S	S												0	0	0	0	blaTEM-1		GeneJET		ERS14832438
GL17	2020-07-06	117	G					S	S	S	S	S	S	S												0	0	0	0			GeneJET		ERS14832439
GL18	2020-07-06	12	B2					R	S	S	S	S	S	S												0	0	0	0	blaTEM-1		GeneJET		ERS14832440
GL20	2020-07-06	224	B1					S	S	S	S	S	S	S												0	0	0	0			GeneJET		ERS14832441
GL22	2021-08-16	131	B2	Hospital	JPUH	Orthopaedics		S	S	S	S	S	S	S												0	0	0	0			Fire Monkey		ERS14832442
GL23	2021-08-16	141	B2	Hospital	QEH	A&E		S	S	S	S	S	S	S												0	0	0	0			Fire Monkey		ERS14832443
GL25	2021-08-16	538	B2	Community				S	S	S	S	S	S	S												0	0	0	0			Fire Monkey		ERS14832444
GL28	2021-08-16	1851	B2	Community				S	S	S	S	S	S	S												0	0	0	0			Fire Monkey		ERS14832445
GL29	2021-08-16	538	B2	Community				R	S	S	S	S	S	S												0	0	0	0	blaTEM-1		Fire Monkey		ERS14832446
GL31	2021-08-16	131	B2	Community				R	S	S	S	R	S	R												0	0	0	0	blaTEM-1	dfrA12	Fire Monkey		ERS14832447
GL32	2021-08-16	978	B2	Community				S	S	S	S	S	S	S												0	0	0	0			Fire Monkey		ERS14832448
GL34	2021-08-16	127	B2	Community				R	S	S	S	S	S	S												0	0	0	0	blaTEM-1		Fire Monkey		ERS14832449
GL36	2021-08-16	537	B2	Community				S	S	S	S	S	S	S												0	0	0	0			Fire Monkey		ERS14832450
GL40	2021-08-16	73	B2	Community				R	S	S	S	S	S	S												0	0	0	0	blaTEM-1		Fire Monkey		ERS14832451
GL42	2021-08-16	80	B2	Community				S	S	S	S	S	S	S												0	0	0	0			Fire Monkey		ERS14832452
GL44	2021-08-16	404	B2	Community			1	S	S	S	S	S	S	R												0	0	0	0	blaTEM-1	dfrA1/dfrA12	Fire Monkey		ERS14832453
GL45	2021-08-16	404	B2	Community				R	S	S	S	S	S	R												0	0	0	0	blaTEM-1	dfrA1/dfrA12	Fire Monkey		ERS14832454
GL46	2021-08-23	405	D	Community				S	S	S	S	S	S	R												0	0	0	0	blaTEM-1	dfrA1	Fire Monkey		ERS14832455
GL47	2021-08-23	10	A	Community				R	S	S	S	S	S	S												0	0	0	0	blaTEM-1		Fire Monkey		ERS14832456
GL48	2021-08-23	12	B2	Community				R	S	S	S	S	S	S												0	0	0	0	blaSHV-1		Fire Monkey		ERS14832457
GL50	2021-08-23	141	B2	Community				S	S	S	S	S	S	S												0	0	0	0			Fire Monkey		ERS14832458
GL53	2021-08-23	73	B2	Community				R	S	S	S	S	S	S												0	0	0	0	blaSHV-1		Fire Monkey		ERS14832459
GL54	2021-08-23	1861	B2	Community				S	S	S	S	S	S	S												0	0	0	0			Fire Monkey		ERS14832460
GL55	2021-08-23	1193	B2	Community				S	S	S	R	S	S	S												0	0	0	0			Fire Monkey		ERS14832461
GL56	2021-08-23	2998	D	Community				R	S	S	S	S	S	S												0	0	0	0	blaTEM-1		Fire Monkey		ERS14832462
GL57	2021-08-23	69	D	Community				S	S	S	S	S	S	S												0	0	0	0			Fire Monkey		ERS14832463
GL58	2021-08-23	569	B2	Community				R	S	S	S	S	S	S												0	0	0	0			Fire Monkey		ERS14832464
GL59	2021-08-23	141	B2	Community				S	S	S	S	S	S	S												0	0	0	0			Fire Monkey		ERS14832465
GL60	2021-08-23	69	D	Community				S	S	S	S	S	S	S												0	0	0	0			Fire Monkey		ERS14832466
GL61	2021-08-23	1193	B2	Community				S	S	S	R	S	S	S												0	0	0	0			Fire Monkey		ERS14832467
GL62	2021-08-23	404	B2	Community			1	S	S	S	S	S	S	R												0	0	0	0	blaTEM-3	dfrA1	Fire Monkey		ERS14832468
GL63	2021-08-23	180	B1	Community				S	S	S	S	S	S	S												0	0	0	0			Fire Monkey		ERS14832469
GL64	2021-08-23	12	B2	Community				R	S	S	S	S	S	S												0	0	0	0	blaSHV-1		Fire Monkey		ERS14832470
GL65	2021-08-23	210	B1	Community				S	S	S	S	S	S	R												0	0	0	0		dfrA15	Fire Monkey		ERS14832471
GL66	2021-08-23	404	B2	Community				R	R	S	S	S	S	S												0	0	0	0	blaTEM-1		Fire Monkey		ERS14832472
GL67	2021-08-23	69	D	Community				S	S	S	S	S	S	S												0	0	0	0			Fire Monkey		ERS14832473
GL68	2021-08-23	95	B2	Community				S	S	S	S	S	S	S												0	0	0	0			Fire Monkey		ERS14832474
GL70	2021-08-23	131	B2	Community				R	R	R	S	S	S	R	S	S	R	R	S		S	R			1	0	0	1	0	blaDHA-1	dfrA17	Fire Monkey		ERS14832475
GL71	2021-09-06	404	B2	Hospital	NNUH	Antenatal Clinic outpatients		S	S	S	S	S	S	R												0	0	0	0		dfrA1	Fire Monkey		ERS14832476
GL72	2021-09-06	12	B2	Community				S	S	S	S	S	S	S												0	0	0	0			Fire Monkey		ERS14832477
GL73	2021-09-06	69	D	Community				R	R	S	S	S	S	S												0	0	0	0	blaTEM-1		Fire Monkey		ERS14832478
GL74	2021-09-06	69	D	Hospital	NCH			R	S	S	S	S	S	R												0	0	0	0	blaTEM	dfrA14	Fire Monkey		ERS14832479
GL75	2021-09-06	12	B2	Hospital	NNUH	Acute Medical Unit		S	S	S	S	S	S	S												0	0	0	0			Fire Monkey		ERS14832480
GL76	2021-09-06	127	B2	Hospital	QEH	Surgery		R	S	S	S	S	S	S												0	0	0	0	blaCARB-2		Fire Monkey		ERS14832481
GL77	2021-09-06	69	D	Hospital	QEH			R	S	S	S	S	S	R												0	0	0	0	blaTEM-1	dfrA36	Fire Monkey		ERS14832482
GL78	2021-09-06	80	B2	Hospital	JPUH	Stroke unit		S	S	S	S	S	S	S												0	0	0	0			Fire Monkey		ERS14832483
GL79	2021-09-06	404	B2	Hospital	JPUH	Female Medical / Respiratory		S	S	S	S	S	S	S												0	0	0	0			Fire Monkey		ERS14832484
GL80	2021-09-06	141	B2	Community				R	S	S	S	S	S	R												0	0	0	0	blaTEM-1	dfrA14	Fire Monkey		ERS14832485
GL81	2021-09-06	69	D	Hospital	JPUH			R	R	S	S	R	S	R												0	0	0	0			Fire Monkey		ERS14832486
GL82	2021-09-06	95	B2	Hospital	JPUH	Outpatients		S	S	S	S	S	S	S												0	0	0	0			Fire Monkey		ERS14832487
GL83	2021-09-06	69	D	Hospital	JPUH	Surgery		S	S	S	S	S	S	S												0	0	0	0			Fire Monkey		ERS14832488
GL84	2021-09-06		B2	Hospital	NNUH	Urology		S	S	S	S	S	S	S												0	0	0	0			Fire Monkey		ERS14832489
GL85	2021-09-06	1859	B2	Hospital	NNUH	Surgery		S	S	S	S	S	S	S												0	0	0	0			Fire Monkey		ERS14832490
GL86	2021-09-06	73	B2	Community				S	S	S	S	S	S	S												0	0	0	0			Fire Monkey		ERS14832491
GL87	2021-09-06	131	B2	Community				R	S	R	R	S	S	R	S	S	R	R	S		S	R	S	R	1	1	0	1	1	blaTEM-1	dfrA17	Fire Monkey		ERS14832492
GL88	2021-09-06	1193	B2	Community				S	S	S	R	S	S	S												0	0	0	0			Fire Monkey		ERS14832493
GL89	2021-09-06	372	B2	Community				S	S	S	S	S	S	S												0	0	0	0			Fire Monkey		ERS14832494
GL90	2021-09-06	404	B2	Community				S	S	S	S	S	S	R												0	0	0	0		dfrA1	Fire Monkey		ERS14832495
GL91	2021-09-06	95	B2	Community				S	S	S	S	S	S	S												0	0	0	0		dfrA1	Fire Monkey		ERS14832496
GL92	2021-09-06	91	B2	Community				S	S	S	S	S	S	S												0	0	0	0			Fire Monkey		ERS14832497
GL93	2021-09-06	14	B2	Community				S	S	S	S	S	S	S												0	0	0	0			Fire Monkey		ERS14832498
GL94	2021-09-06	140	B2	Community				R	R	S	R	S	S	S												0	0	0	0	blaTEM-32		Fire Monkey		ERS14832499
GL95	2021-09-06	999	B2	Community				S	S	S	S	S	S	S												0	0	0	0			Fire Monkey		ERS14832500
GL97	2021-09-20	73	B2	Hospital	NNUH	Gynae outpatients		S	S	S	S	S	S	R												0	0	0	0		dfrA1	Fire Monkey		ERS14832501
GL98	2021-09-20	156	B1	Hospital	NNUH	Acute Medical Unit		R	R	R	S	R	S	R	R	S	S	S	S		S	S	R	S	1	0	0	0	0	blaTEM-1	dfrA12	Fire Monkey		ERS14832502
GL99	2021-09-20	95	B2	Hospital	NNUH	Orthopaedics		S	S	S	S	S	S	S												0	0	0	0			Fire Monkey		ERS14832503
GL100	2021-09-20	421	B2	Hospital	JPUH	Antenatal Clinic		S	S	S	S	S	S	S												0	0	0	0			Fire Monkey		ERS14832504
GL101	2021-09-20	2567	B2	Community				S	S	S	S	S	S	S												0	0	0	0			Fire Monkey		ERS14832505
GL102	2021-09-20	1684	A	Community				S	S	S	S	S	S	S												0	0	0	0			Fire Monkey		ERS14832506
GL103	2021-09-20	12	B2	Community				S	S	S	S	S	S	S												0	0	0	0			Fire Monkey		ERS14832507
GL104	2021-09-20	91	B2	Community				S	S	S	S	S	S	S												0	0	0	0			Fire Monkey		ERS14832508
GL105	2021-09-20	73	B2	Community				R	S	S	S	S	S	S												0	0	0	0	blaTEM-1		Fire Monkey		ERS14832509
GL106	2021-09-20	1193	B2	Community				S	S	S	R	S	S	S												0	0	0	0			Fire Monkey		ERS14832510
GL107	2021-09-20	73	B2	Community				R	R	S	S	S	S	S												0	0	0	0	blaTEM-148		Fire Monkey		ERS14832511
GL108	2021-09-20	69	D	Community				S	S	S	S	S	S	S												0	0	0	0			Fire Monkey		ERS14832512
GL109	2021-09-20	108	D	Community				S	S	S	S	S	S	S												0	0	0	0			Fire Monkey		ERS14832513
GL110	2021-09-20	95	B2	Community				S	S	S	S	S	S	S												0	0	0	0			Fire Monkey		ERS14832514
GL111	2021-09-20	95	B2	Community				S	S	S	S	S	S	S												0	0	0	0			Fire Monkey		ERS14832515
GL112	2021-09-20	58	F	Community				S	S	S	S	S	S	S												0	0	0	0			Fire Monkey		ERS14832516
GL113	2021-09-20	131	B2	Hospital	JPUH			R	S	S	R	R	S	R												0	0	0	0	blaTEM-1	dfrA17	Fire Monkey		ERS14832517
GL114	2021-09-20	59	F	Community				S	S	S	S	S	S	S												0	0	0	0			Fire Monkey		ERS14832518
GL115	2021-09-20	600	B1	Community				R	S	S	S	S	S	R												0	0	0	0	blaTEM-1	dfrA5	Fire Monkey		ERS14832519
GL116	2021-09-20	104	B2	Hospital	QEH	A&E		S	S	S	S	S	R	S												0	0	0	0			Fire Monkey		ERS14832520
GL117	2021-09-20	95	B2	Hospital	QEH	Same Day Emergency Care		R	S	S	S	S	S	S												0	0	0	0	blaTEM		Fire Monkey		ERS14832521
GL118	2021-09-20	73	B2	Community				S	S	S	S	S	S	S												0	0	0	0			Fire Monkey		ERS14832522
GL119	2021-09-20	73	B2	Community				S	S	S	S	S	S	R												0	0	0	0			Fire Monkey		ERS14832523
GL120	2021-09-20	59	F	Community				S	S	S	S	S	S	S												0	0	0	0			Fire Monkey		ERS14832524
GL121	2021-10-11	1633	E	Hospital	QEH	Orthopaedics		R	S	S	R	S	S	S												0	0	0	0	blaTEM-1	dfrA1	Fire Monkey		ERS14832525
GL122	2021-10-11	155	B1	Hospital	QEH	A&E		R	S	S	S	S	S	R												0	0	0	0	blaTEM-1	dfrA14	Fire Monkey		ERS14832526
GL123	2021-10-11	80	B2	Hospital	NNUH	A&E		R	R	S	S	S	S	S												0	0	0	0	blaTEM-34		Fire Monkey		ERS14832527
GL124	2021-10-11	79	B2	Community				R	S	S	R	S	S	S												0	0	0	0	blaTEM-1	dfrA7	Fire Monkey		ERS14832528
GL125	2021-10-11	73	B2	Hospital	NNUH	Antenatal Clinic		S	S	S	S	S	S	S												0	0	0	0			Fire Monkey		ERS14832529
GL126	2021-10-11	404	B2	Hospital	NNUH	Acute Medical Unit		R	S	S	S	S	S	R												0	0	0	0	blaTEM-1	dfrA1	Fire Monkey		ERS14832530
GL127	2021-10-11	131	B2	Hospital	NNUH	Renal		R	S	R	R	R	S	R	S	S	R	R	S		S	R	S	R	1	1	0	1	1		dfrA17	Fire Monkey		ERS14832531
GL128	2021-10-11	345	B1	Hospital	JPUH	Surgery		R	S	S	R	R	S	R												0	0	0	0	blaTEM	dfrA12	Fire Monkey		ERS14832532
GL130	2021-10-11	12	B2	Community				S	S	S	S	S	S	S												0	0	0	0			Fire Monkey		ERS14832533
GL131	2021-10-11	73	B2	Community				R	S	S	S	S	S	S												0	0	0	0	blaSHV-1		Fire Monkey		ERS14832534
GL132	2021-10-11	83	B2	Community				S	S	S	S	S	S	S												0	0	0	0			Fire Monkey		ERS14832535
GL133	2021-10-11	91	B2	Community				S	S	S	S	S	S	S												0	0	0	0			Fire Monkey		ERS14832536
GL134	2021-10-11	12	B2	Community			2	S	S	S	S	S	S	S												0	0	0	0			Fire Monkey		ERS14832537
GL135	2021-10-11	38	D	Community				S	S	S	S	S	S	S												0	0	0	0			Fire Monkey		ERS14832538
GL136	2021-10-11	404	B2	Community				S	S	S	S	S	S	S												0	0	0	0			Fire Monkey		ERS14832539
GL137	2021-10-11	73	B2	Community				S	S	S	S	S	S	S												0	0	0	0			Fire Monkey on A200		ERS14832540
GL138	2021-10-11	681	B2	Community				S	S	S	S	S	S	S												0	0	0	0	blaTEM		Fire Monkey on A200		ERS14832541
GL139	2021-10-11	3101	C	Community				S	S	S	S	S	S	S												0	0	0	0			Fire Monkey on A200		ERS14832542
GL140	2021-10-11	1994	B2	Community				S	S	S	S	S	S	S												0	0	0	0			Fire Monkey on A200		ERS14832543
GL141	2021-10-11	404	B2	Community				S	S	S	S	S	S	R												0	0	0	0		dfrA1	Fire Monkey on A200		ERS14832544
GL142	2021-10-11	1193	B2	Community				S	S	S	R	S	S	R												0	0	0	0		dfrA17	Fire Monkey on A200		ERS14832545
GL143	2021-10-11	12	B2	Community			2	S	S	S	S	S	S	S												0	0	0	0			Fire Monkey on A200	Fire Monkey on A200	ERS14832546
GL144	2021-10-11	69	D	Community				S	S	S	S	S	S	S												0	0	0	0			Fire Monkey on A200		ERS14832547
GL145	2021-10-11	12	B2	Hospital	NNUH	Emergency Dept	2	S	S	S	S	S	S	S												0	0	0	0			Fire Monkey on A200	Fire Monkey on A200	ERS14832548
GL146	2021-11-01	3177	F	Hospital	NNUH	Surgery		R		R	R	S	S	S	S	S	R	R	S		S	R	S	R	1	0	0	1	0			Fire Monkey on A200	Fire Monkey on A200	ERS14832549
GL147	2021-11-01	155	B1	Hospital	NNUH	Emergency Dept		S	S	S	S	S	S	S												0	0	0	0			Fire Monkey on A200		ERS14832550
GL148	2021-11-01	963	D	Hospital	JPUH	Short Stay Medical Unit		R	S	S	S	S	S	S												0	0	0	0	blaTEM-1		Fire Monkey on A200		ERS14832551
GL149	2021-11-01	69	D	Hospital	QEH	Stroke Unit	3	S	S	S	S	S	S	S												0	0	0	0	blaTEM-1		Fire Monkey on A200		ERS14832552
GL150	2021-11-01	127	B2	Hospital	QEH	Orthopaedics		R	S	S	S	S	S	S												0	0	0	0	blaTEM-1		Fire Monkey on A200	Fire Monkey on A200	ERS14832553
GL151	2021-11-01	1633	E	Hospital	NNUH	Neurology		R	S	S	S	S	S	R												0	0	0	0	blaTEM	dfrA1	Fire Monkey on A200		ERS14832554
GL152	2021-11-01	79	B2	Hospital	NNUH	Cardiology		S	S	S	S	S	S	S												0	0	0	0			Fire Monkey on A200		ERS14832555
GL153	2021-11-01	131	B2	Hospital	NNUH	Emergency Dept		R	S	R	S	S	S	S	S	S	S	R	S		S	R	S	R	1	0	0	1	0	blaTEM-1		Fire Monkey on A200	Fire Monkey on A200	ERS14832556
GL154	2021-11-01	73	B2	Hospital	NNUH	Emergency Dept		R	S	S	S	S	S	R												0	0	0	0	blaTEM-1	dfrA1	Fire Monkey on A200		ERS14832557
GL155	2021-11-01	73	B2	Hospital	NNUH	Emergency Dept		S	S	S	S	S	S	S												0	0	0	0			Fire Monkey on A200		ERS14832558
GL156	2021-11-01	394	D	Hospital	NNUH	Surgery		R	S	S	S	S	S	R												0	0	0	0	blaTEM-1	dfrA1	Fire Monkey on A200		ERS14832559
GL157	2021-11-01	2015	B2	Hospital	NNUH	Stroke Unit		R	S	S	S	S	S	S												0	0	0	0	blaTEM-1		Fire Monkey on A200		ERS14832560
GL158	2021-11-01	88	C	Hospital	NNUH	Stroke Unit		R	S	S	S	S	S	R												0	0	0	0		dfrA14	Fire Monkey on A200		ERS14832561
GL159	2021-11-01	10	A	Hospital	QEH	Stroke Unit		R	S	S	S	S	S	R												0	0	0	0	blaTEM-1	dfrA1/dfrA14	Fire Monkey on A200		ERS14832562
GL160	2021-11-01	131	B2	Hospital	QEH			R	S	S	S	S	R	R	R	S	S	S	S		S	S	S	S	1	0	0	0	0	blaTEM-1	dfrA17	Fire Monkey on A200		ERS14832563
GL162	2021-11-01	297	B1	Hospital	JPUH	Maternity		R	S	S	S	S	S	S												0	0	0	0			Fire Monkey on A200		ERS14832564
GL163	2021-11-01	131	B2	Hospital	NNUH	Emergency Dept		R	R	R	R	R	S	R	ATU 16	S	R	R	S		S	R	S	R	1	1	0	1	1		dfrA17	Fire Monkey on A200	Fire Monkey on A200	ERS14832565
GL164	2021-11-01	1193	B2	Hospital	JPUH	Outpatients		R		R	R	R	S	R	S	S	R	R	S		S	R	S	R	1	1	0	1	1		dfrA17	Fire Monkey on A200	Fire Monkey on A200	ERS14832566
GL165	2021-11-01	357	B2	Hospital	NNUH	Emergency Dept		S	S	S	S	S	S	S												0	0	0	0			Fire Monkey on A200		ERS14832567
GL166	2021-11-01	998	B2	Hospital	NNUH	Emergency Dept		R	S	S	S	S	S	R												0	0	0	0	blaTEM-1	dfrA1	Fire Monkey on A200		ERS14832568
GL168	2021-11-01	95	B2	Hospital	JPUH	Antenatal Clinic		S	S	S	S	S	S	S												0	0	0	0			Fire Monkey on A200		ERS14832569
GL171	2021-11-15	3304	B2	Hospital	NNUH	Orthopaedics		S	S	S	S	S	S	S												0	0	0	0			Fire Monkey on A200		ERS14832570
GL172	2021-11-15	69	D	Hospital	NNUH	Acute Medical Unit		R	S	R	S	S	S	R	S	S	S		S		R	R	S	R	1	0	1	0	0	blaTEM-1		Fire Monkey on A200	Fire Monkey on A200	ERS14832571
GL173	2021-11-15	131	B2	Hospital	NNUH	Kimberley Ward		R	R	S	R	S	S	R												0	0	0	0	blaTEM-1	dfrA17	Fire Monkey on A200		ERS14832572
GL174	2021-11-15	127	B2	Hospital	NNUH	Emergency Dept		S	S	S	S	S	S	S												0	0	0	0			Fire Monkey on A200		ERS14832573
GL175	2021-11-15	706	B2	Hospital	JPUH	A&E		R	S	S	S	S	S	S												0	0	0	0	blaTEM-1		Fire Monkey on A200		ERS14832574
GL177	2021-11-15	144	B2	Hospital	QEH	A&E		S	S	S	S	S	S	S												0	0	0	0			Fire Monkey on A200		ERS14832575
GL178	2021-11-15	69	D	Hospital	QEH	Urology		R	S	S	S	S	S	R												0	0	0	0	blaTEM-1	dfrA14	Fire Monkey on A200		ERS14832576
GL179	2021-11-15	345	B1	Hospital	JPUH	Orthopaedics		S	S	S	S	S	S	S												0	0	0	0			Fire Monkey on A200		ERS14832577
GL180	2021-11-15	3672	B2	Hospital	QEH	Antenatal Clinic outpatients		S	S	S	S	S	S	S												0	0	0	0			Fire Monkey on A200		ERS14832578
GL183	2021-11-15	131	B2	Hospital	JPUH	Day Care Unit		R	S	R	R	R	S	R	S	S	R	R	S		S	R	S	R	1	1	0	1	1		dfrA17	Fire Monkey on A200	Fire Monkey on A200	ERS14832579
GL184	2021-11-15	404	B2	Hospital	NNUH	Jenny Lind Outpatient		S	S	S	S	S	S	S												0	0	0	0			Fire Monkey on A200		ERS14832580
GL185	2021-11-15	453	B1	Hospital	NNUH	Colposcopy Clinic		S	S	S	S	S	S	S												0	0	0	0			Fire Monkey on A200		ERS14832581
GL186	2021-11-15	131	B2	Hospital	NNUH	Jenny Lind Outpatient		R	R	S	S	R	S	R												0	0	0	0	blaTEM-3	dfrA12	Fire Monkey on A200		ERS14832582
GL187	2021-11-15	12	B2	Hospital	NNUH	Cardiology		S	S	S	S	S	S	S												0	0	0	0			Fire Monkey on A200		ERS14832583
GL188	2021-11-15	73	B2	Hospital	NNUH	Antenatal Clinic		S	S	S	S	S	S	S												0	0	0	0			Fire Monkey on A200		ERS14832584
GL189	2021-11-15	73	B2	Hospital	NCH			R	R	S	S	S	S	R												0	0	0	0	blaTEM-4	dfrA1	Fire Monkey on A200		ERS14832585
GL190	2021-11-15	12	B2	Hospital	NCH			R	S	S	S	S	S	S												0	0	0	0	blaSHV-1		Fire Monkey on A200		ERS14832586
GL191	2021-11-15	1163	G	Hospital	NNUH	Gynae outpatients		S	S	S	S	S	S	S												0	0	0	0			Fire Monkey on A200		ERS14832587
GL192	2021-11-15	491	B2	Hospital	QEH	Urology		S	S	S	S	S	S	S												0	0	0	0			Fire Monkey on A200		ERS14832588
GL193	2021-11-15	73	B2	Hospital	JPUH	Acute Cardiac Unit		S	S	S	S	S	S	S												0	0	0	0			Fire Monkey on A200		ERS14832589
GL194	2021-11-15	131	B2	Hospital	JPUH	Older People's Medicine		R	S	S	S	R	S	R												0	0	0	0	blaTEM-1	dfrA17	Fire Monkey on A200		ERS14832590
GL195	2021-11-15	93	A	Hospital	NNUH	Acute Medical Unit		R	S	S	S	S	S	S												0	0	0	0	blaTEM-1		Fire Monkey on A200		ERS14832591
GL196	2021-11-15	69	D	Hospital	QEH	Surgery		R	S	S	S	S	S	R												0	0	0	0	blaTEM-1	dfrA5	Fire Monkey on A200		ERS14832592
GL197	2021-11-15	69	D	Hospital	QEH	Stroke Unit	3	R	S	S	S	S	S	S												0	0	0	0	blaTEM-1		Fire Monkey on A200		ERS14832593
GL198	2021-12-01	428	B2	Community				S	S	S	S	S	S	S												0	0	0	0			Fire Monkey on A200		ERS14832594
GL199	2021-12-01	38	D	Hospital	QEH	A&E		R	S	S	S	S	S	S												0	0	0	0	blaTEM-1		Fire Monkey on A200		ERS14832595
GL200	2021-12-01	12	B2	Hospital	QEH	Acute Medical Unit	4	S	S	S	S	S	S	S												0	0	0	0			Fire Monkey on A200		ERS14832596
GL201	2021-12-01	12	B2	Hospital	QEH	Acute Medical Unit	4	S	S	S	S	S	S	S												0	0	0	0			Fire Monkey on A200		ERS14832597
GL202	2021-12-01	73	B2	Hospital	JPUH	Stroke Unit		S	S	S	S	S	S	S												0	0	0	0			Fire Monkey on A200		ERS14832598
GL203	2021-12-01	48	A	Hospital	JPUH	Surgery		R	S	S	S	S	S	R												0	0	0	0	blaTEM-1	dfrA8	Fire Monkey on A200		ERS14832599
GL204	2021-12-01	131	B2	Hospital	JPUH	Outpatients		R	R	R	R	R	S	R	R	S	R	R	S		S	R	R	R	1	1	0	1	1		dfrA17	Fire Monkey on A200		ERS14832600
GL205	2021-12-01	12	B2	Hospital	NNUH	Same Day Admissions Unit		S	S	S	S	S	S	S												0	0	0	0			Fire Monkey on A200		ERS14832601
GL207	2021-12-01	200	B1	Community				S	S	S	S	S	S	S												0	0	0	0			Fire Monkey on A200		ERS14832602
GL208	2021-12-01	131	B2	Community				R	S	S	S	S	S	S												0	0	0	0	blaTEM-1		Fire Monkey on A200		ERS14832603
GL209	2021-12-01	127	B2	Community				S	S	S	S	S	S	S												0	0	0	0			Fire Monkey on A200		ERS14832604
GL210	2021-12-01	12	B2	Community				R	S	S	S	S	S	S												0	0	0	0	blaTEM		Fire Monkey on A200		ERS14832605
GL211	2021-12-01	95	B2	Community				R	S	S	S	S	S	S												0	0	0	0	blaTEM-1		Fire Monkey on A200		ERS14832606
GL212	2021-12-01	12	B2	Community				S	S	S	S	S	S	S												0	0	0	0			Fire Monkey on A200		ERS14832607
GL213	2021-12-01	69	D	Community				R	S	S	S	S	S	R												0	0	0	0	blaTEM-1		Fire Monkey on A200		ERS14832608
GL214	2021-12-01	69	D	Hospital	NNUH	Delivery triage		R	S	S	S	S	S	S												0	0	0	0	blaTEM	dfrA14	Fire Monkey on A200	Fire Monkey on A200	ERS14832609
GL215	2021-12-01	1057	B2	Community				S	S	S	S	S	S	S												0	0	0	0			Fire Monkey on A200		ERS14832610
GL216	2021-12-01	154	B1	Community				S	S	S	S	S	S	S												0	0	0	0			Fire Monkey on A200		ERS14832611
GL217	2021-12-01	95	B2	Community				S	S	S	S	S	S	S												0	0	0	0			Fire Monkey on A200		ERS14832612
GL218	2021-12-01	73	B2	Community				S	S	S	S	S	S	S												0	0	0	0			Fire Monkey on A200		ERS14832613
GL219	2021-12-01	12	B2	Community				R	S	S	S	S	S	R												0	0	0	0	blaTEM-1	dfrA5	Fire Monkey on A200		ERS14832614
GL220	2021-12-01	69	D	Community				R	S	S	S	S	S	S												0	0	0	0	blaTEM-1		Fire Monkey on A200		ERS14832615
GL221	2021-12-01	73	B2	Community				S	S	S	S	S	S	S												0	0	0	0			Fire Monkey on A200		ERS14832616
GL222	2021-12-01	59	F	Community				S	S	S	S	S	S	S												0	0	0	0			Fire Monkey on A200		ERS14832617
GL223	2022-01-19	95	B2	Hospital	JPUH	Cardiology		S	S	S	S	S	S	S												0	0	0	0			Fire Monkey on A200		ERS14832618
GL224	2022-01-19	62	F	Hospital	QEH	A&E		S	S	S	S	S	S	S												0	0	0	0			Fire Monkey on A200		ERS14832619
GL225	2022-01-19	73	B2	Hospital	QEH	Orthopaedics		R	S	S	S	S	S	R												0	0	0	0	blaTEM-1	dfrA1	Fire Monkey on A200	Fire Monkey on A200	ERS14832620
GL226	2022-01-19	73	B2	Hospital	NNUH	Older People's Medicine		S	S	S	S	S	S	S												0	0	0	0			Fire Monkey on A200		ERS14832621
GL227	2022-01-19	73	B2	Community				S	S	S	S	S	S	S												0	0	0	0			Fire Monkey on A200		ERS14832622
GL228	2022-01-19	491	B2	Community				S	S	S	S	S	S	S												0	0	0	0			Fire Monkey on A200		ERS14832623
GL229	2022-01-19	73	B2	Community				S	S	S	S	S	S	S												0	0	0	0			Fire Monkey on A200		ERS14832624
GL230	2022-01-19	12	B2	Community				S	S	S	S	S	S	S												0	0	0	0			Fire Monkey on A200		ERS14832625
GL231	2022-01-19	131	B2	Community				S	S	S	S	S	S	S												0	0	0	0			Fire Monkey on A200		ERS14832626
GL232	2022-01-19	127	B2	Community				S	S	S	S	S	S	S												0	0	0	0	blaTEM		Fire Monkey on A200		ERS14832627
GL233	2022-01-19	73	B2	Community				S	S	S	S	S	S	S												0	0	0	0			Fire Monkey on A200		ERS14832628
GL234	2022-01-19	43	A	Community				S	S	S	S	S	S	S												0	0	0	0			Fire Monkey on A200		ERS14832629
GL235	2022-01-19	12	B2	Community				S	S	S	S	S	S	S												0	0	0	0			Fire Monkey on A200		ERS14832630
GL236	2022-01-19	144	B2	Community				R	S	S	S	S	S	S												0	0	0	0	blaTEM-1		Fire Monkey on A200		ERS14832631
GL237	2022-01-19	1677	B2	Community				S	S	S	S	S	S	S												0	0	0	0			Fire Monkey on A200		ERS14832632
GL238	2022-01-19		B2	Hospital	QEH	Paediatrics		S	S	S	S	S	S	S												0	0	0	0			Fire Monkey on A200		ERS14832633
GL239	2022-01-19	58	B1	Hospital	NNUH	Gynae outpatients		S	S	S	S	S	S	S												0	0	1	0	blaTEM-1		Fire Monkey on A200		ERS14832634
GL240	2022-01-19	58	B1	Hospital	NSFT	Waveny		R	S	R	S	R	S	R	S	S	R	R	S		S	S	S	R	1	0	0	1	0	blaTEM-1		Fire Monkey on A200		ERS14832635
GL243	2022-01-19	73	B2	Hospital	JPUH	A&E		R	R	S	S	S	S	S												0	0	0	0			Fire Monkey on A200		ERS14832636
GL244	2022-01-19	131	B2	Hospital	JPUH	Orthopaedics		R	R	S	S	R	S	R												0	0	0	0	blaTEM-4	dfrA12	Fire Monkey on A200		ERS14832637
GL245	2022-01-19	453	B1	Hospital	JPUH	Antenatal Clinic		S	S	S	S	S	S	S												0	0	0	0		dfrA1	Fire Monkey on A200		ERS14832638
GL246	2022-01-19	73	B2	Hospital	NNUH	Emergency Dept		S	S	S	S	S	S	S												0	0	0	0			Fire Monkey on A200		ERS14832639
GL247	2022-01-19	73	B2	Hospital	NNUH	Emergency Dept		R	S	S	S	S	S	R												0	0	0	0	blaTEM-1	dfrA1	Fire Monkey on A200		ERS14832640
